# Dynamic proteomics profiling of *Legionella pneumophila* infection unveils modulation of the host mitochondrial stress response pathway

**DOI:** 10.1101/2020.05.19.105395

**Authors:** Julia Noack, David Jimenez-Morales, Erica Stevenson, Tom Moss, Gwendolyn Jang, Nevan J. Krogan, Danielle L. Swaney, Shaeri Mukherjee

## Abstract

The human pathogen *Legionella pneumophila (L.p.)* secretes ~330 bacterial effector proteins into the host cell which interfere with numerous cellular pathways and often regulate host cell proteins through post-translational modifications. However, the cellular targets and functions of most *L.p.* effectors are not known. In order to obtain a global overview of potential targets of these effectors, we analyzed the host cell proteome, ubiquitinome, and phosphoproteome during *L.p.* infection. Our analysis reveals dramatic spatiotemporal changes in the host cell proteome that are dependent on the secretion of bacterial effectors. Strikingly, we show that *L.p.* substantially reshapes the mitochondrial proteome and modulates mitochondrial stress response pathways such as the mitochondrial unfolded protein response (UPR^mt^). To our knowledge, this is the first evidence of manipulation of the UPR^mt^ by a bacterial pathogen in mammalian cells. In addition, we have identified a previously uncharacterized *L.p.* effector that is targeted to host cell mitochondria and protects mitochondrial network integrity during mitochondrial stress.
