## Supplemental Table 1 for "Dynamic proteomics profiling of *Legionella pneumophila* infection unveils modulation of the host mitochondrial stress response pathway"

### Sheet: Sheet1
Dataset	Sample	# bioreplica	# bioreplica	n (# peptides)	r (correlation coefficient)
AB	Control	1	2	35755	0.86
AB	Control	1	3	35755	0.88
AB	Control	2	3	35755	0.9
AB	WT1h	1	2	40087	0.87
AB	WT1h	1	3	40087	0.86
AB	WT1h	2	3	40087	0.87
AB	WT8h	1	2	40748	0.84
AB	WT8h	1	3	40748	0.84
AB	WT8h	2	3	40748	0.89
AB	dotA1h	1	2	39605	0.85
AB	dotA1h	1	3	39605	0.79
AB	dotA1h	2	3	39605	0.8
AB	dotA8h	1	2	40096	0.86
AB	dotA8h	1	3	40096	0.86
AB	dotA8h	2	3	40096	0.88
UB	Control	1	2	3000	0.8
UB	Control	1	3	3000	0.85
UB	Control	2	3	3000	0.88
UB	WT1h	1	2	4034	0.91
UB	WT1h	1	3	4034	0.88
UB	WT1h	2	3	4034	0.88
UB	WT8h	1	2	3527	0.9
UB	WT8h	1	3	3527	0.89
UB	WT8h	2	3	3527	0.91
UB	dotA1h	1	2	2728	0.89
UB	dotA1h	1	3	2728	0.87
UB	dotA1h	2	3	2728	0.86
UB	dotA8h	1	2	3241	0.87
UB	dotA8h	1	3	3241	0.9
UB	dotA8h	2	3	3241	0.88
PH	Control	1	2	24561	0.9
PH	Control	1	3	24561	0.9
PH	Control	2	3	24561	0.91
PH	WT1h	1	2	24352	0.92
PH	WT1h	1	3	24352	0.83
PH	WT1h	2	3	24352	0.82
PH	WT8h	1	2	24001	0.88
PH	WT8h	1	3	24001	0.87
PH	WT8h	2	3	24001	0.91
PH	dotA1h	1	2	23803	0.93
PH	dotA1h	1	3	23803	0.82
PH	dotA1h	2	3	23803	0.84
PH	dotA8h	1	2	24487	0.9
PH	dotA8h	1	3	24487	0.9
PH	dotA8h	2	3	24487	0.9
