## Supplemental Table 5 for "Dynamic proteomics profiling of *Legionella pneumophila* infection unveils modulation of the host mitochondrial stress response pathway"

### Sheet: Leg_spc-sait-list
Bait	Prey	PreyGene	Spec	SpecSum	AvgSpec	NumReplicates	ctrlCounts	AvgP	MaxP	TopoAvgP	TopoMaxP	SaintScore	logOddsScore	FoldChange	BFDR	boosted_by
GFP	P63104	1433Z_HUMAN	1|0|0	1	0.33	3	3|0|0	0	0	0	0	0	-3.68	0.33	0.64
GFP	Q15057	ACAP2_HUMAN	1|0|0	1	0.33	3	0|0|0	0	0	0	0	0	-1.09	3.33	0.64
GFP	Q96P50	ACAP3_HUMAN	0|0|0	0	0	3	0|0|0	0	0	0	0	0	-1.09	0	0.64
GFP	P05141	ADT2_HUMAN	2|0|0	2	0.67	3	6|0|0	0	0	0	0	0	-7.53	0.33	0.64
GFP	P12236	ADT3_HUMAN	3|0|0	3	1	3	4|0|0	0.12	0.37	0.12	0.37	0.12	-5.16	0.75	0.58
GFP	Q9UKV8	AGO2_HUMAN	0|0|0	0	0	3	0|0|0	0	0	0	0	0	-1.09	0	0.64
GFP	Q09666	AHNK_HUMAN	0|0|0	0	0	3	1|0|0	0	0	0	0	0	-1.9	0	0.64
GFP	O94788	AL1A2_HUMAN	12|0|1	13	4.33	3	0|0|0	0.33	1	0.33	1	0.33	-1.09	43.33	0.32
GFP	P04075	ALDOA_HUMAN	2|0|0	2	0.67	3	19|0|0	0	0	0	0	0	-25.97	0.11	0.64
GFP	O14744	ANM5_HUMAN	3|0|0	3	1	3	6|0|0	0.03	0.08	0.03	0.08	0.03	-7.53	0.5	0.61
GFP	Q92624	APBP2_HUMAN	21|0|1	22	7.33	3	0|0|0	0.33	1	0.33	1	0.33	-1.09	73.33	0.3
GFP	P05023	AT1A1_HUMAN	0|0|0	0	0	3	1|0|0	0	0	0	0	0	-1.9	0	0.64
GFP	P16615	AT2A2_HUMAN	0|0|0	0	0	3	0|0|0	0	0	0	0	0	-1.09	0	0.64
GFP	Q9NVI7	ATD3A_HUMAN	1|0|0	1	0.33	3	0|0|0	0	0	0	0	0	-1.09	3.33	0.64
GFP	Q5T9A4	ATD3B_HUMAN	17|0|7	24	8	3	0|0|0	0.67	1	0.67	1	0.67	-1.09	80	0.08
GFP	P25705	ATPA_HUMAN	0|0|0	0	0	3	8|0|0	0	0	0	0	0	-10.55	0	0.64
GFP	Q13535	ATR_HUMAN	1|0|0	1	0.33	3	0|0|0	0	0	0	0	0	-1.09	3.33	0.64
GFP	O95429	BAG4_HUMAN	8|0|3	11	3.67	3	0|0|0	0.66	1	0.66	1	0.66	-1.09	36.67	0.15
GFP	P16278	BGAL_HUMAN	2|0|0	2	0.67	3	0|0|0	0.32	0.97	0.32	0.97	0.32	-1.09	6.67	0.49
GFP	P11021	BIP_HUMAN	20|0|11	31	10.33	3	3|0|0	0.66	1	0.66	1	0.66	-3.68	10.33	0.16
GFP	Q07021	C1QBP_HUMAN	0|0|0	0	0	3	4|0|0	0	0	0	0	0	-5.16	0	0.64
GFP	Q13939	CALI_HUMAN	0|0|1	1	0.33	3	0|0|0	0	0	0	0	0	-1.09	3.33	0.64
GFP	Q96CT7	CC124_HUMAN	0|0|0	0	0	3	0|0|0	0	0	0	0	0	-1.09	0	0.64
GFP	O95400	CD2B2_HUMAN	0|0|0	0	0	3	0|1|0	0	0	0	0	0	-1.9	0	0.64
GFP	Q5SZL2	CE85L_HUMAN	0|0|0	0	0	3	0|0|0	0	0	0	0	0	-1.09	0	0.64
GFP	P10809	CH60_HUMAN	21|0|12	33	11	3	26|1|0	0	0.01	0	0.01	0	-37.61	1.22	0.63
GFP	Q8IWX8	CHERP_HUMAN	1|0|0	1	0.33	3	0|0|0	0	0	0	0	0	-1.09	3.33	0.64
GFP	O75339	CILP1_HUMAN	0|0|0	0	0	3	0|0|0	0	0	0	0	0	-1.09	0	0.64
GFP	Q9UJS0	CMC2_HUMAN	0|0|1	1	0.33	3	0|0|0	0	0	0	0	0	-1.09	3.33	0.64
GFP	Q6PJW8	CNST_HUMAN	1|0|0	1	0.33	3	0|0|0	0	0	0	0	0	-1.09	3.33	0.64
GFP	P53621	COPA_HUMAN	17|0|3	20	6.67	3	0|0|0	0.66	1	0.66	1	0.66	-1.09	66.67	0.15
GFP	P35606	COPB2_HUMAN	5|0|1	6	2	3	0|0|0	0.33	1	0.33	1	0.33	-1.09	20	0.39
GFP	O14579	COPE_HUMAN	5|0|8	13	4.33	3	0|0|0	0.67	1	0.67	1	0.67	-1.09	43.33	0.11
GFP	O43303	CP110_HUMAN	0|0|0	0	0	3	0|0|0	0	0	0	0	0	-1.09	0	0.64
GFP	O43809	CPSF5_HUMAN	12|0|8	20	6.67	3	2|1|0	0.67	1	0.67	1	0.67	-4.13	6.67	0.14
GFP	Q99708	CTIP_HUMAN	0|0|1	1	0.33	3	0|0|0	0	0	0	0	0	-1.09	3.33	0.64
GFP	Q8WY07	CTR3_HUMAN	1|0|0	1	0.33	3	0|0|0	0	0	0	0	0	-1.09	3.33	0.64
GFP	Q13617	CUL2_HUMAN	13|0|2	15	5	3	0|0|0	0.66	1	0.66	1	0.66	-1.09	50	0.17
GFP	Q69YQ0	CYTSA_HUMAN	0|0|0	0	0	3	0|0|0	0	0	0	0	0	-1.09	0	0.64
GFP	Q16531	DDB1_HUMAN	0|0|0	0	0	3	0|0|0	0	0	0	0	0	-1.09	0	0.64
GFP	O43143	DHX15_HUMAN	0|0|0	0	0	3	0|0|0	0	0	0	0	0	-1.09	0	0.64
GFP	Q08211	DHX9_HUMAN	0|0|0	0	0	3	0|0|0	0	0	0	0	0	-1.09	0	0.64
GFP	P31689	DNJA1_HUMAN	4|0|0	4	1.33	3	0|0|0	0.33	1	0.33	1	0.33	-1.09	13.33	0.41
GFP	Q86TI2	DPP9_HUMAN	2|0|0	2	0.67	3	0|0|0	0.32	0.97	0.32	0.97	0.32	-1.09	6.67	0.49
GFP	Q9BV47	DUS26_HUMAN	1|0|0	1	0.33	3	0|0|0	0	0	0	0	0	-1.09	3.33	0.64
GFP	Q14204	DYHC1_HUMAN	0|0|0	0	0	3	0|0|0	0	0	0	0	0	-1.09	0	0.64
GFP	P26641	EF1G_HUMAN	2|0|0	2	0.67	3	5|0|0	0.02	0.05	0.02	0.05	0.02	-6.64	0.4	0.61
GFP	P13639	EF2_HUMAN	0|0|0	0	0	3	4|0|0	0	0	0	0	0	-5.16	0	0.64
GFP	Q9NVF9	EKI2_HUMAN	0|0|1	1	0.33	3	0|0|0	0	0	0	0	0	-1.09	3.33	0.64
GFP	Q15370	ELOB_HUMAN	1|0|0	1	0.33	3	0|0|0	0	0	0	0	0	-1.09	3.33	0.64
GFP	Q15369	ELOC_HUMAN	4|0|2	6	2	3	0|0|0	0.66	1	0.66	1	0.66	-1.09	20	0.18
GFP	P50402	EMD_HUMAN	0|0|1	1	0.33	3	0|0|0	0	0	0	0	0	-1.09	3.33	0.64
GFP	P06733	ENOA_HUMAN	1|0|0	1	0.33	3	32|0|0	0	0	0	0	0	-44.97	0.03	0.64
GFP	P84090	ERH_HUMAN	5|0|0	5	1.67	3	8|7|0	0	0	0	0	0	-20.82	0.33	0.64
GFP	Q05397	FAK1_HUMAN	7|0|0	7	2.33	3	59|2|0	0	0	0	0	0	-87.82	0.11	0.64
GFP	P21333	FLNA_HUMAN	0|0|0	0	0	3	4|0|0	0	0	0	0	0	-5.16	0	0.64
GFP	Q4ZHG4	FNDC1_HUMAN	1|0|0	1	0.33	3	0|0|0	0	0	0	0	0	-1.09	3.33	0.64
GFP	Q86XX4	FRAS1_HUMAN	1|0|0	1	0.33	3	0|0|0	0	0	0	0	0	-1.09	3.33	0.64
GFP	Q16658	FSCN1_HUMAN	0|0|0	0	0	3	2|0|0	0	0	0	0	0	-3.26	0	0.64
GFP	P38646	GRP75_HUMAN	5|0|1	6	2	3	6|0|0	0.14	0.41	0.14	0.41	0.14	-7.53	1	0.58
GFP	P16403	H12_HUMAN	1|0|0	1	0.33	3	6|4|0	0	0	0	0	0	-13.75	0.1	0.64
GFP	P10412	H14_HUMAN	3|1|0	4	1.33	3	4|6|0	0	0	0	0	0	-13.75	0.4	0.64
GFP	P62805	H4_HUMAN	2|0|0	2	0.67	3	15|0|0	0	0	0	0	0	-20.14	0.13	0.64
GFP	Q9UBN7	HDAC6_HUMAN	4|0|10	14	4.67	3	0|1|0	0.67	1	0.67	1	0.67	-1.9	14	0.14
GFP	P31943	HNRH1_HUMAN	0|0|0	0	0	3	13|0|0	0	0	0	0	0	-17.37	0	0.64
GFP	Q9BUJ2	HNRL1_HUMAN	11|0|2	13	4.33	3	3|5|0	0.3	0.9	0.3	0.9	0.3	-11.04	1.62	0.54
GFP	P52597	HNRPF_HUMAN	0|0|0	0	0	3	5|0|0	0	0	0	0	0	-6.64	0	0.64
GFP	P61978	HNRPK_HUMAN	1|0|0	1	0.33	3	8|2|0	0	0	0	0	0	-13.46	0.1	0.64
GFP	Q00839	HNRPU_HUMAN	5|0|0	5	1.67	3	3|2|0	0.19	0.58	0.19	0.58	0.19	-7.01	1	0.56
GFP	P08238	HS90B_HUMAN	0|0|0	0	0	3	5|0|0	0	0	0	0	0	-6.64	0	0.64
GFP	P11142	HSP7C_HUMAN	31|0|35	66	22	3	12|2|0	0.65	0.98	0.65	0.98	0.65	-19.1	4.71	0.2
GFP	P23588	IF4B_HUMAN	1|0|1	2	0.67	3	11|3|0	0	0	0	0	0	-19.21	0.14	0.64
GFP	Q12905	ILF2_HUMAN	0|0|0	0	0	3	0|0|0	0	0	0	0	0	-1.09	0	0.64
GFP	Q14974	IMB1_HUMAN	0|0|0	0	0	3	0|0|0	0	0	0	0	0	-1.09	0	0.64
GFP	P27987	IP3KB_HUMAN	1|0|0	1	0.33	3	0|0|0	0	0	0	0	0	-1.09	3.33	0.64
GFP	A6NCM1	IQCAL_HUMAN	1|0|0	1	0.33	3	0|0|0	0	0	0	0	0	-1.09	3.33	0.64
GFP	Q6NV74	K121L_HUMAN	0|0|0	0	0	3	0|0|0	0	0	0	0	0	-1.09	0	0.64
GFP	P05783	K1C18_HUMAN	3|0|0	3	1	3	8|0|0	0	0.01	0	0.01	0	-10.55	0.38	0.63
GFP	P04264	K2C1_HUMAN	2|0|0	2	0.67	3	0|0|0	0.32	0.97	0.32	0.97	0.32	-1.09	6.67	0.49
GFP	Q9C0H6	KLHL4_HUMAN	1|0|0	1	0.33	3	0|0|0	0	0	0	0	0	-1.09	3.33	0.64
GFP	P17252	KPCA_HUMAN	2|0|0	2	0.67	3	6|2|1	0	0	0	0	0	-12.31	0.22	0.64
GFP	P14618	KPYM_HUMAN	0|0|0	0	0	3	30|0|0	0	0	0	0	0	-41.95	0	0.64
GFP	Q9UNZ5	L10K_HUMAN	0|0|0	0	0	3	0|0|0	0	0	0	0	0	-1.09	0	0.64
GFP	Q9Y383	LC7L2_HUMAN	0|0|2	2	0.67	3	0|0|0	0.32	0.97	0.32	0.97	0.32	-1.09	6.67	0.49
GFP	P20700	LMNB1_HUMAN	0|0|0	0	0	3	0|0|0	0	0	0	0	0	-1.09	0	0.64
GFP	Q02978	M2OM_HUMAN	1|0|0	1	0.33	3	0|0|0	0	0	0	0	0	-1.09	3.33	0.64
GFP	Q9Y6D9	MD1L1_HUMAN	0|0|0	0	0	3	0|0|0	0	0	0	0	0	-1.09	0	0.64
GFP	Q9BQA1	MEP50_HUMAN	5|0|1	6	2	3	16|2|0	0	0	0	0	0	-24.63	0.33	0.64
GFP	P14174	MIF_HUMAN	2|0|8	10	3.33	3	4|0|0	0.35	0.9	0.35	0.9	0.35	-5.16	2.5	0.27
GFP	P27361	MK03_HUMAN	3|0|1	4	1.33	3	0|0|0	0.33	0.99	0.33	0.99	0.33	-1.09	13.33	0.45
GFP	Q16539	MK14_HUMAN	1|0|0	1	0.33	3	5|0|0	0	0	0	0	0	-6.64	0.2	0.64
GFP	Q00325	MPCP_HUMAN	2|0|0	2	0.67	3	0|0|0	0.32	0.97	0.32	0.97	0.32	-1.09	6.67	0.49
GFP	Q7Z5P9	MUC19_HUMAN	0|0|4	4	1.33	3	0|0|0	0.33	1	0.33	1	0.33	-1.09	13.33	0.41
GFP	Q13562	NDF1_HUMAN	0|0|0	0	0	3	0|0|1	0	0	0	0	0	-1.9	0	0.64
GFP	Q15843	NEDD8_HUMAN	4|0|1	5	1.67	3	0|0|0	0.33	1	0.33	1	0.33	-1.09	16.67	0.41
GFP	Q15233	NONO_HUMAN	0|0|1	1	0.33	3	1|0|0	0	0	0	0	0	-1.9	1	0.64
GFP	P06748	NPM_HUMAN	1|0|0	1	0.33	3	6|0|0	0	0	0	0	0	-7.53	0.17	0.64
GFP	Q9Y466	NR2E1_HUMAN	1|0|0	1	0.33	3	0|0|0	0	0	0	0	0	-1.09	3.33	0.64
GFP	Q9Y6Y0	NS1BP_HUMAN	1|0|0	1	0.33	3	2|0|0	0	0	0	0	0	-3.26	0.5	0.64
GFP	P19338	NUCL_HUMAN	0|0|0	0	0	3	9|3|0	0	0	0	0	0	-16.27	0	0.64
GFP	Q9HC10	OTOF_HUMAN	1|0|0	1	0.33	3	0|0|0	0	0	0	0	0	-1.09	3.33	0.64
GFP	Q86U86	PB1_HUMAN	0|0|0	0	0	3	0|0|0	0	0	0	0	0	-1.09	0	0.64
GFP	O75340	PDCD6_HUMAN	1|0|0	1	0.33	3	0|0|0	0	0	0	0	0	-1.09	3.33	0.64
GFP	Q99623	PHB2_HUMAN	0|0|0	0	0	3	1|0|0	0	0	0	0	0	-1.9	0	0.64
GFP	Q7RTV0	PHF5A_HUMAN	1|0|2	3	1	3	0|0|0	0.32	0.97	0.32	0.97	0.32	-1.09	10	0.49
GFP	Q8IY26	PLPP6_HUMAN	1|0|0	1	0.33	3	0|0|0	0	0	0	0	0	-1.09	3.33	0.64
GFP	Q8NEY8	PPHLN_HUMAN	1|0|0	1	0.33	3	0|0|0	0	0	0	0	0	-1.09	3.33	0.64
GFP	O75688	PPM1B_HUMAN	0|0|0	0	0	3	5|0|0	0	0	0	0	0	-6.64	0	0.64
GFP	P78527	PRKDC_HUMAN	7|0|0	7	2.33	3	0|0|0	0.33	1	0.33	1	0.33	-1.09	23.33	0.37
GFP	P07737	PROF1_HUMAN	2|0|0	2	0.67	3	8|0|0	0	0	0	0	0	-10.55	0.25	0.64
GFP	Q99460	PSMD1_HUMAN	1|0|0	1	0.33	3	0|0|0	0	0	0	0	0	-1.09	3.33	0.64
GFP	P27708	PYR1_HUMAN	16|0|9	25	8.33	3	1|0|0	0.67	1	0.67	1	0.67	-1.9	25	0.06
GFP	Q5ZSS2	Q5ZSS2_LEGPH	0|2|0	2	0.67	3	0|21|1	0	0	0	0	0	-30.39	0.09	0.64
GFP	Q5ZTG5	Q5ZTG5_LEGPH	1|0|0	1	0.33	3	0|0|0	0	0	0	0	0	-1.09	3.33	0.64
GFP	Q5ZUB7	Q5ZUB7_LEGPH	0|0|0	0	0	3	0|0|0	0	0	0	0	0	-1.09	0	0.64
GFP	Q5ZVJ5	Q5ZVJ5_LEGPH	0|0|1	1	0.33	3	0|0|0	0	0	0	0	0	-1.09	3.33	0.64
GFP	Q5ZXN9	Q5ZXN9_LEGPH	0|0|0	0	0	3	0|0|0	0	0	0	0	0	-1.09	0	0.64
GFP	Q5ZY48	Q5ZY48_LEGPH	1|0|0	1	0.33	3	0|0|0	0	0	0	0	0	-1.09	3.33	0.64
GFP	Q9NXS2	QPCTL_HUMAN	0|0|0	0	0	3	0|0|0	0	0	0	0	0	-1.09	0	0.64
GFP	P63244	RACK1_HUMAN	0|0|0	0	0	3	6|0|0	0	0	0	0	0	-7.53	0	0.64
GFP	P62826	RAN_HUMAN	0|0|0	0	0	3	1|0|0	0	0	0	0	0	-1.9	0	0.64
GFP	Q96PK6	RBM14_HUMAN	3|0|0	3	1	3	6|3|0	0	0	0	0	0	-12.19	0.33	0.64
GFP	P62877	RBX1_HUMAN	2|0|1	3	1	3	0|0|0	0.32	0.97	0.32	0.97	0.32	-1.09	10	0.49
GFP	Q14257	RCN2_HUMAN	8|0|0	8	2.67	3	0|0|0	0.33	1	0.33	1	0.33	-1.09	26.67	0.36
GFP	P30050	RL12_HUMAN	1|0|0	1	0.33	3	3|0|0	0	0	0	0	0	-3.68	0.33	0.64
GFP	P26373	RL13_HUMAN	2|0|0	2	0.67	3	8|5|0	0	0	0	0	0	-17.97	0.15	0.64
GFP	P18621	RL17_HUMAN	1|0|0	1	0.33	3	4|0|0	0	0	0	0	0	-5.16	0.25	0.64
GFP	P62829	RL23_HUMAN	4|0|0	4	1.33	3	0|1|0	0.33	1	0.33	1	0.33	-1.9	4	0.44
GFP	P62750	RL23A_HUMAN	0|0|0	0	0	3	2|2|0	0	0	0	0	0	-5.68	0	0.64
GFP	P83731	RL24_HUMAN	0|0|0	0	0	3	0|2|0	0	0	0	0	0	-3.26	0	0.64
GFP	P46776	RL27A_HUMAN	0|0|0	0	0	3	0|0|0	0	0	0	0	0	-1.09	0	0.64
GFP	P46779	RL28_HUMAN	0|0|0	0	0	3	2|1|0	0	0	0	0	0	-4.13	0	0.64
GFP	P47914	RL29_HUMAN	1|0|0	1	0.33	3	6|10|0	0	0	0	0	0	-22.24	0.06	0.64
GFP	P62888	RL30_HUMAN	0|0|0	0	0	3	0|0|0	0	0	0	0	0	-1.09	0	0.64
GFP	P62899	RL31_HUMAN	1|0|0	1	0.33	3	6|0|0	0	0	0	0	0	-7.53	0.17	0.64
GFP	P42766	RL35_HUMAN	0|0|0	0	0	3	0|0|0	0	0	0	0	0	-1.09	0	0.64
GFP	P61927	RL37_HUMAN	0|0|2	2	0.67	3	3|2|0	0.01	0.03	0.01	0.03	0.01	-7.01	0.4	0.62
GFP	P61513	RL37A_HUMAN	1|0|0	1	0.33	3	3|0|0	0	0	0	0	0	-3.68	0.33	0.64
GFP	P63173	RL38_HUMAN	19|0|3	22	7.33	3	10|14|0	0	0.01	0	0.01	0	-33.83	0.92	0.63
GFP	P62987	RL40_HUMAN	0|0|3	3	1	3	0|3|0	0.19	0.57	0.19	0.57	0.19	-3.68	1	0.56
GFP	P32969	RL9_HUMAN	0|0|0	0	0	3	5|0|0	0	0	0	0	0	-6.64	0	0.64
GFP	P05387	RLA2_HUMAN	0|0|0	0	0	3	2|0|0	0	0	0	0	0	-3.26	0	0.64
GFP	Q13151	ROA0_HUMAN	0|0|0	0	0	3	5|0|0	0	0	0	0	0	-6.64	0	0.64
GFP	O14802	RPC1_HUMAN	1|0|0	1	0.33	3	0|0|0	0	0	0	0	0	-1.09	3.33	0.64
GFP	P46783	RS10_HUMAN	2|0|0	2	0.67	3	1|4|0	0.01	0.04	0.01	0.04	0.01	-6.85	0.4	0.62
GFP	P62280	RS11_HUMAN	2|0|6	8	2.67	3	14|7|0	0	0	0	0	0	-29.35	0.38	0.64
GFP	P25398	RS12_HUMAN	7|0|2	9	3	3	7|0|0	0.2	0.59	0.2	0.59	0.2	-9.04	1.29	0.56
GFP	P62277	RS13_HUMAN	1|0|0	1	0.33	3	1|1|0	0	0	0	0	0	-3.13	0.5	0.64
GFP	P62263	RS14_HUMAN	2|0|0	2	0.67	3	14|11|0	0	0	0	0	0	-35.35	0.08	0.64
GFP	P62841	RS15_HUMAN	0|0|0	0	0	3	2|0|0	0	0	0	0	0	-3.26	0	0.64
GFP	P62249	RS16_HUMAN	5|0|3	8	2.67	3	3|0|0	0.46	0.82	0.46	0.82	0.46	-3.68	2.67	0.24
GFP	P62269	RS18_HUMAN	5|0|1	6	2	3	4|1|0	0.18	0.55	0.18	0.55	0.18	-6.85	1.2	0.57
GFP	P39019	RS19_HUMAN	4|0|0	4	1.33	3	2|0|0	0.28	0.85	0.28	0.85	0.28	-3.26	2	0.55
GFP	P15880	RS2_HUMAN	3|0|0	3	1	3	4|0|0	0.12	0.37	0.12	0.37	0.12	-5.16	0.75	0.58
GFP	P60866	RS20_HUMAN	0|0|0	0	0	3	9|4|0	0	0	0	0	0	-17.86	0	0.64
GFP	P62266	RS23_HUMAN	1|0|0	1	0.33	3	1|0|0	0	0	0	0	0	-1.9	1	0.64
GFP	P62847	RS24_HUMAN	0|0|1	1	0.33	3	1|1|3	0	0	0	0	0	-7.04	0.2	0.64
GFP	P62851	RS25_HUMAN	5|1|0	6	2	3	3|4|1	0.02	0.05	0.02	0.05	0.02	-11.27	0.75	0.61
GFP	P42677	RS27_HUMAN	5|0|0	5	1.67	3	4|2|0	0.11	0.33	0.11	0.33	0.11	-8.08	0.83	0.58
GFP	P62979	RS27A_HUMAN	2|0|0	2	0.67	3	5|6|0	0	0	0	0	0	-15.27	0.18	0.64
GFP	P62857	RS28_HUMAN	6|0|3	9	3	3	3|1|0	0.38	0.86	0.38	0.86	0.38	-5.49	2.25	0.25
GFP	P23396	RS3_HUMAN	4|0|0	4	1.33	3	5|0|0	0.13	0.4	0.13	0.4	0.13	-6.64	0.8	0.58
GFP	P62861	RS30_HUMAN	6|0|7	13	4.33	3	4|6|0	0.03	0.08	0.03	0.08	0.03	-13.75	1.3	0.6
GFP	P61247	RS3A_HUMAN	10|0|0	10	3.33	3	9|2|0	0.11	0.34	0.11	0.34	0.11	-14.93	0.91	0.58
GFP	P62701	RS4X_HUMAN	0|0|0	0	0	3	0|0|0	0	0	0	0	0	-1.09	0	0.64
GFP	P46782	RS5_HUMAN	2|0|0	2	0.67	3	0|0|0	0.32	0.97	0.32	0.97	0.32	-1.09	6.67	0.49
GFP	P62753	RS6_HUMAN	0|0|0	0	0	3	3|2|0	0	0	0	0	0	-7.01	0	0.64
GFP	P62241	RS8_HUMAN	2|0|0	2	0.67	3	0|0|0	0.32	0.97	0.32	0.97	0.32	-1.09	6.67	0.49
GFP	P46781	RS9_HUMAN	1|0|0	1	0.33	3	0|0|0	0	0	0	0	0	-1.09	3.33	0.64
GFP	P08865	RSSA_HUMAN	3|0|0	3	1	3	3|0|0	0.19	0.57	0.19	0.57	0.19	-3.68	1	0.56
GFP	Q9Y3D9	RT23_HUMAN	0|0|0	0	0	3	0|0|0	0	0	0	0	0	-1.09	0	0.64
GFP	P09234	RU1C_HUMAN	0|0|1	1	0.33	3	0|0|0	0	0	0	0	0	-1.09	3.33	0.64
GFP	P09661	RU2A_HUMAN	21|1|1	23	7.67	3	9|4|0	0.32	0.95	0.32	0.95	0.32	-14.99	1.77	0.54
GFP	Q9Y3V2	RWDD3_HUMAN	0|0|1	1	0.33	3	0|0|0	0	0	0	0	0	-1.09	3.33	0.64
GFP	P61619	S61A1_HUMAN	0|0|0	0	0	3	0|0|0	0	0	0	0	0	-1.09	0	0.64
GFP	O15027	SC16A_HUMAN	32|0|10	42	14	3	0|0|0	0.67	1	0.67	1	0.67	-1.09	140	0.07
GFP	Q6ZMJ2	SCAR5_HUMAN	1|0|0	1	0.33	3	0|0|0	0	0	0	0	0	-1.09	3.33	0.64
GFP	Q96NL6	SCLT1_HUMAN	6|0|2	8	2.67	3	0|0|0	0.66	1	0.66	1	0.66	-1.09	26.67	0.17
GFP	Q9NVU7	SDA1_HUMAN	1|0|0	1	0.33	3	0|0|0	0	0	0	0	0	-1.09	3.33	0.64
GFP	Q58EX2	SDK2_HUMAN	0|0|0	0	0	3	0|0|0	0	0	0	0	0	-1.09	0	0.64
GFP	P55735	SEC13_HUMAN	9|0|4	13	4.33	3	0|0|0	0.67	1	0.67	1	0.67	-1.09	43.33	0.11
GFP	Q16181	SEPT7_HUMAN	0|0|1	1	0.33	3	0|0|0	0	0	0	0	0	-1.09	3.33	0.64
GFP	O43175	SERA_HUMAN	4|0|1	5	1.67	3	1|0|0	0.33	1	0.33	1	0.33	-1.9	5	0.44
GFP	Q13435	SF3B2_HUMAN	0|0|0	0	0	3	0|0|0	0	0	0	0	0	-1.09	0	0.64
GFP	Q15393	SF3B3_HUMAN	1|0|0	1	0.33	3	0|0|0	0	0	0	0	0	-1.09	3.33	0.64
GFP	Q5ZTI6	SGPL_LEGPH	0|0|13	13	4.33	3	0|1|0	0.33	1	0.33	1	0.33	-1.9	13	0.29
GFP	Q8IUQ4	SIAH1_HUMAN	4|0|1	5	1.67	3	0|1|0	0.33	1	0.33	1	0.33	-1.9	5	0.44
GFP	P63208	SKP1_HUMAN	0|0|0	0	0	3	0|0|0	0	0	0	0	0	-1.09	0	0.64
GFP	P62316	SMD2_HUMAN	0|0|0	0	0	3	1|3|0	0	0	0	0	0	-5.49	0	0.64
GFP	P62318	SMD3_HUMAN	5|0|0	5	1.67	3	4|0|0	0.24	0.73	0.24	0.73	0.24	-5.16	1.25	0.56
GFP	Q9Y5W7	SNX14_HUMAN	1|0|0	1	0.33	3	0|0|0	0	0	0	0	0	-1.09	3.33	0.64
GFP	O75391	SPAG7_HUMAN	1|0|0	1	0.33	3	0|0|0	0	0	0	0	0	-1.09	3.33	0.64
GFP	P19623	SPEE_HUMAN	1|0|0	1	0.33	3	0|0|0	0	0	0	0	0	-1.09	3.33	0.64
GFP	Q96I25	SPF45_HUMAN	0|0|0	0	0	3	1|0|0	0	0	0	0	0	-1.9	0	0.64
GFP	O15042	SR140_HUMAN	0|0|1	1	0.33	3	0|0|0	0	0	0	0	0	-1.09	3.33	0.64
GFP	Q7Z6B7	SRGP1_HUMAN	0|0|1	1	0.33	3	0|0|0	0	0	0	0	0	-1.09	3.33	0.64
GFP	Q9BQE3	TBA1C_HUMAN	3|0|2	5	1.67	3	9|0|0	0	0	0	0	0	-11.64	0.56	0.64
GFP	Q13885	TBB2A_HUMAN	0|0|1	1	0.33	3	0|0|0	0	0	0	0	0	-1.09	3.33	0.64
GFP	Q9BVA1	TBB2B_HUMAN	2|0|1	3	1	3	0|0|0	0.32	0.97	0.32	0.97	0.32	-1.09	10	0.49
GFP	P04350	TBB4A_HUMAN	0|0|1	1	0.33	3	0|0|0	0	0	0	0	0	-1.09	3.33	0.64
GFP	P68371	TBB4B_HUMAN	3|0|2	5	1.67	3	1|0|0	0.59	0.97	0.59	0.97	0.59	-1.9	5	0.22
GFP	P07437	TBB5_HUMAN	17|0|8	25	8.33	3	5|0|0	0.61	0.98	0.61	0.98	0.61	-6.64	5	0.21
GFP	Q9BUF5	TBB6_HUMAN	0|0|2	2	0.67	3	0|0|0	0.32	0.97	0.32	0.97	0.32	-1.09	6.67	0.49
GFP	Q3ZCM7	TBB8_HUMAN	1|0|1	2	0.67	3	0|0|0	0	0	0	0	0	-1.09	6.67	0.64
GFP	P78371	TCPB_HUMAN	0|0|0	0	0	3	20|0|1	0	0	0	0	0	-28.88	0	0.64
GFP	P48643	TCPE_HUMAN	0|2|0	2	0.67	3	18|2|1	0	0	0	0	0	-29.04	0.1	0.64
GFP	P40227	TCPZ_HUMAN	0|0|0	0	0	3	6|0|0	0	0	0	0	0	-7.53	0	0.64
GFP	P55072	TERA_HUMAN	0|0|0	0	0	3	0|0|0	0	0	0	0	0	-1.09	0	0.64
GFP	Q92734	TFG_HUMAN	7|0|2	9	3	3	0|2|0	0.5	0.98	0.5	0.98	0.5	-3.26	4.5	0.23
GFP	Q96CP7	TLCD1_HUMAN	0|0|0	0	0	3	0|0|0	0	0	0	0	0	-1.09	0	0.64
GFP	Q9Y6L7	TLL2_HUMAN	0|0|0	0	0	3	0|0|0	0	0	0	0	0	-1.09	0	0.64
GFP	Q9Y2S6	TMA7_HUMAN	0|0|0	0	0	3	0|2|0	0	0	0	0	0	-3.26	0	0.64
GFP	Q9Y2Y6	TMM98_HUMAN	1|0|0	1	0.33	3	0|0|0	0	0	0	0	0	-1.09	3.33	0.64
GFP	Q8NDV7	TNR6A_HUMAN	1|0|0	1	0.33	3	0|0|0	0	0	0	0	0	-1.09	3.33	0.64
GFP	P60174	TPIS_HUMAN	0|0|0	0	0	3	5|0|0	0	0	0	0	0	-6.64	0	0.64
GFP	Q13049	TRI32_HUMAN	2|0|0	2	0.67	3	0|0|0	0.32	0.97	0.32	0.97	0.32	-1.09	6.67	0.49
GFP	P35030	TRY3_HUMAN	2|0|0	2	0.67	3	0|0|0	0.32	0.97	0.32	0.97	0.32	-1.09	6.67	0.49
GFP	Q9NYU2	UGGG1_HUMAN	0|0|0	0	0	3	0|0|0	0	0	0	0	0	-1.09	0	0.64
GFP	P45880	VDAC2_HUMAN	0|0|0	0	0	3	3|0|0	0	0	0	0	0	-3.68	0	0.64
GFP	O15195	VILL_HUMAN	2|0|0	2	0.67	3	0|0|0	0.32	0.97	0.32	0.97	0.32	-1.09	6.67	0.49
GFP	P08670	VIME_HUMAN	1|0|7	8	2.67	3	5|0|0	0.27	0.81	0.27	0.81	0.27	-6.64	1.6	0.55
GFP	Q9H0D6	XRN2_HUMAN	3|0|0	3	1	3	0|0|0	0.33	0.99	0.33	0.99	0.33	-1.09	10	0.45
GFP	P67809	YBOX1_HUMAN	3|1|0	4	1.33	3	1|5|0	0.02	0.06	0.02	0.06	0.02	-7.8	0.67	0.61
GFP	Q2VY69	ZN284_HUMAN	1|0|0	1	0.33	3	0|0|0	0	0	0	0	0	-1.09	3.33	0.64
GFP	Q96JG9	ZN469_HUMAN	1|0|0	1	0.33	3	0|0|0	0	0	0	0	0	-1.09	3.33	0.64
GFP	Q9BSK1	ZN577_HUMAN	1|0|0	1	0.33	3	0|0|0	0	0	0	0	0	-1.09	3.33	0.64
Lpg2444	O14579	COPE_HUMAN	17|12|24	53	17.67	3	0|0|0	1	1	1	1	1	19.7	176.67	0
Lpg2444	P11142	HSP7C_HUMAN	34|26|51	111	37	3	12|2|0	0.98	1	0.98	1	0.98	2.93	7.93	0
Lpg2444	P16615	AT2A2_HUMAN	19|3|19	41	13.67	3	0|0|0	1	1	1	1	1	5.29	136.67	0
Lpg2444	P20700	LMNB1_HUMAN	7|2|8	17	5.67	3	0|0|0	0.99	1	0.99	1	0.99	3.45	56.67	0
Lpg2444	P27708	PYR1_HUMAN	14|8|19	41	13.67	3	1|0|0	1	1	1	1	1	17.8	41	0
Lpg2444	P53621	COPA_HUMAN	63|38|52	153	51	3	0|0|0	1	1	1	1	1	57.82	510	0
Lpg2444	Q00325	MPCP_HUMAN	3|2|2	7	2.33	3	0|0|0	0.98	0.99	0.98	0.99	0.98	3.45	23.33	0
Lpg2444	Q02978	M2OM_HUMAN	3|3|3	9	3	3	0|0|0	0.99	0.99	0.99	0.99	0.99	5.29	30	0
Lpg2444	Q5T9A4	ATD3B_HUMAN	17|4|13	34	11.33	3	0|0|0	1	1	1	1	1	7.04	113.33	0
Lpg2444	Q5ZSS2	Q5ZSS2_LEGPH	115|105|97	317	105.67	3	0|21|1	1	1	1	1	1	6.01	14.41	0
Lpg2444	Q9BSJ8	ESYT1_HUMAN	19|4|18	41	13.67	3	0|0|0	1	1	1	1	1	7.04	136.67	0
Lpg2444	Q9NVI7	ATD3A_HUMAN	14|12|27	53	17.67	3	0|0|0	1	1	1	1	1	19.7	176.67	0
Lpg2444	O43809	CPSF5_HUMAN	8|5|9	22	7.33	3	2|1|0	0.97	1	0.97	1	0.97	2.37	7.33	0.01
Lpg2444	P05023	AT1A1_HUMAN	6|2|8	16	5.33	3	1|0|0	0.93	1	0.93	1	0.93	1.3	16	0.01
Lpg2444	P68371	TBB4B_HUMAN	4|2|2	8	2.67	3	1|0|0	0.86	1	0.86	1	0.86	1.3	8	0.01
Lpg2444	P07437	TBB5_HUMAN	12|6|7	25	8.33	3	5|0|0	0.83	0.95	0.83	0.95	0.83	0.99	5	0.02
Lpg2444	P05141	ADT2_HUMAN	5|9|13	27	9	3	6|0|0	0.73	0.93	0.73	0.93	0.73	-0.36	4.5	0.03
Lpg2444	Q9UBN7	HDAC6_HUMAN	6|0|8	14	4.67	3	0|1|0	0.67	1	0.67	1	0.67	-1.9	14	0.09
Lpg2444	P35606	COPB2_HUMAN	8|0|4	12	4	3	0|0|0	0.67	1	0.67	1	0.67	-1.09	40	0.12
Lpg2444	Q8IZ07	AN13A_HUMAN	5|1|4	10	3.33	3	0|0|0	0.67	1	0.67	1	0.67	1.42	33.33	0.13
Lpg2444	P40855	PEX19_HUMAN	4|1|4	9	3	3	0|0|0	0.67	1	0.67	1	0.67	1.42	30	0.14
Lpg2444	O60220	TIM8A_HUMAN	4|1|2	7	2.33	3	0|0|0	0.66	1	0.66	1	0.66	1.42	23.33	0.18
Lpg2444	Q9Y241	HIG1A_HUMAN	2|1|3	6	2	3	0|0|0	0.65	0.99	0.65	0.99	0.65	1.42	20	0.19
Lpg2444	P55072	TERA_HUMAN	2|1|2	5	1.67	3	0|0|0	0.65	0.97	0.65	0.97	0.65	1.42	16.67	0.2
Lpg2444	Q8IUQ4	SIAH1_HUMAN	5|1|2	8	2.67	3	0|1|0	0.6	1	0.6	1	0.6	-0.49	8	0.21
Lpg2444	P14174	MIF_HUMAN	2|4|10	16	5.33	3	4|0|0	0.56	0.95	0.56	0.95	0.56	-1.75	4	0.22
Lpg2444	P62857	RS28_HUMAN	7|3|1	11	3.67	3	3|1|0	0.4	0.93	0.4	0.93	0.4	-3.79	2.75	0.24
Lpg2444	P12236	ADT3_HUMAN	6|2|2	10	3.33	3	4|0|0	0.37	0.81	0.37	0.81	0.37	-1.75	2.5	0.26
Lpg2444	P51648	AL3A2_HUMAN	12|0|0	12	4	3	0|0|0	0.33	1	0.33	1	0.33	-1.09	40	0.32
Lpg2444	Q13049	TRI32_HUMAN	9|0|1	10	3.33	3	0|0|0	0.33	1	0.33	1	0.33	-1.09	33.33	0.34
Lpg2444	Q16531	DDB1_HUMAN	8|0|0	8	2.67	3	0|0|0	0.33	1	0.33	1	0.33	-1.09	26.67	0.36
Lpg2444	P62829	RL23_HUMAN	6|0|0	6	2	3	0|1|0	0.33	1	0.33	1	0.33	-1.9	6	0.38
Lpg2444	O43264	ZW10_HUMAN	5|1|1	7	2.33	3	0|0|0	0.33	1	0.33	1	0.33	1.42	23.33	0.39
Lpg2444	Q16891	MIC60_HUMAN	5|0|0	5	1.67	3	0|0|0	0.33	1	0.33	1	0.33	-1.09	16.67	0.39
Lpg2444	Q7Z5P9	MUC19_HUMAN	0|0|4	4	1.33	3	0|0|0	0.33	1	0.33	1	0.33	-1.09	13.33	0.41
Lpg2444	Q9NXS2	QPCTL_HUMAN	4|0|1	5	1.67	3	0|0|0	0.33	1	0.33	1	0.33	-1.09	16.67	0.41
Lpg2444	Q9UNZ5	L10K_HUMAN	0|0|4	4	1.33	3	0|0|0	0.33	1	0.33	1	0.33	-1.09	13.33	0.41
Lpg2444	P46782	RS5_HUMAN	3|0|1	4	1.33	3	0|0|0	0.33	0.99	0.33	0.99	0.33	-1.09	13.33	0.45
Lpg2444	P61619	S61A1_HUMAN	3|0|0	3	1	3	0|0|0	0.33	0.99	0.33	0.99	0.33	-1.09	10	0.45
Lpg2444	Q14257	RCN2_HUMAN	3|0|0	3	1	3	0|0|0	0.33	0.99	0.33	0.99	0.33	-1.09	10	0.45
Lpg2444	Q96CT7	CC124_HUMAN	1|0|3	4	1.33	3	0|0|0	0.33	0.99	0.33	0.99	0.33	-1.09	13.33	0.45
Lpg2444	Q96K37	S35E1_HUMAN	3|0|0	3	1	3	0|0|0	0.33	0.99	0.33	0.99	0.33	-1.09	10	0.45
Lpg2444	Q9BWJ5	SF3B5_HUMAN	0|1|3	4	1.33	3	0|0|0	0.33	0.99	0.33	0.99	0.33	-1.09	13.33	0.45
Lpg2444	Q9C0K1	S39A8_HUMAN	3|0|0	3	1	3	0|0|0	0.33	0.99	0.33	0.99	0.33	-1.09	10	0.45
Lpg2444	P09661	RU2A_HUMAN	26|3|4	33	11	3	9|4|0	0.33	0.98	0.33	0.98	0.33	-11.01	2.54	0.48
Lpg2444	O43175	SERA_HUMAN	0|0|3	3	1	3	1|0|0	0.32	0.97	0.32	0.97	0.32	-1.9	3	0.49
Lpg2444	O75339	CILP1_HUMAN	0|1|2	3	1	3	0|0|0	0.32	0.97	0.32	0.97	0.32	-1.09	10	0.49
Lpg2444	O95429	BAG4_HUMAN	0|2|0	2	0.67	3	0|0|0	0.32	0.97	0.32	0.97	0.32	-1.09	6.67	0.49
Lpg2444	P04350	TBB4A_HUMAN	0|1|2	3	1	3	0|0|0	0.32	0.97	0.32	0.97	0.32	-1.09	10	0.49
Lpg2444	P35030	TRY3_HUMAN	2|0|0	2	0.67	3	0|0|0	0.32	0.97	0.32	0.97	0.32	-1.09	6.67	0.49
Lpg2444	P43320	CRBB2_HUMAN	2|0|0	2	0.67	3	0|0|0	0.32	0.97	0.32	0.97	0.32	-1.09	6.67	0.49
Lpg2444	P50402	EMD_HUMAN	1|0|2	3	1	3	0|0|0	0.32	0.97	0.32	0.97	0.32	-1.09	10	0.49
Lpg2444	P53618	COPB_HUMAN	2|0|0	2	0.67	3	0|0|0	0.32	0.97	0.32	0.97	0.32	-1.09	6.67	0.49
Lpg2444	P53985	MOT1_HUMAN	2|0|0	2	0.67	3	0|0|0	0.32	0.97	0.32	0.97	0.32	-1.09	6.67	0.49
Lpg2444	P55735	SEC13_HUMAN	0|0|2	2	0.67	3	0|0|0	0.32	0.97	0.32	0.97	0.32	-1.09	6.67	0.49
Lpg2444	P62241	RS8_HUMAN	0|0|2	2	0.67	3	0|0|0	0.32	0.97	0.32	0.97	0.32	-1.09	6.67	0.49
Lpg2444	P78527	PRKDC_HUMAN	2|0|0	2	0.67	3	0|0|0	0.32	0.97	0.32	0.97	0.32	-1.09	6.67	0.49
Lpg2444	Q15751	HERC1_HUMAN	1|0|2	3	1	3	0|0|0	0.32	0.97	0.32	0.97	0.32	-1.09	10	0.49
Lpg2444	Q5H8A4	PIGG_HUMAN	2|0|0	2	0.67	3	0|0|0	0.32	0.97	0.32	0.97	0.32	-1.09	6.67	0.49
Lpg2444	Q6NUQ1	RINT1_HUMAN	0|0|2	2	0.67	3	0|0|0	0.32	0.97	0.32	0.97	0.32	-1.09	6.67	0.49
Lpg2444	Q86SQ7	SDCG8_HUMAN	2|0|0	2	0.67	3	0|0|0	0.32	0.97	0.32	0.97	0.32	-1.09	6.67	0.49
Lpg2444	Q86U86	PB1_HUMAN	0|0|2	2	0.67	3	0|0|0	0.32	0.97	0.32	0.97	0.32	-1.09	6.67	0.49
Lpg2444	Q96S55	WRIP1_HUMAN	2|0|1	3	1	3	0|0|0	0.32	0.97	0.32	0.97	0.32	-1.09	10	0.49
Lpg2444	Q9BUJ2	HNRL1_HUMAN	13|1|4	18	6	3	3|5|0	0.33	0.96	0.33	0.96	0.33	-8.66	2.25	0.49
Lpg2444	Q9BVA1	TBB2B_HUMAN	0|0|2	2	0.67	3	0|0|0	0.32	0.97	0.32	0.97	0.32	-1.09	6.67	0.49
Lpg2444	Q9H6A9	PCX3_HUMAN	0|2|0	2	0.67	3	0|0|0	0.32	0.97	0.32	0.97	0.32	-1.09	6.67	0.49
Lpg2444	Q9H936	GHC1_HUMAN	2|0|0	2	0.67	3	0|0|0	0.32	0.97	0.32	0.97	0.32	-1.09	6.67	0.49
Lpg2444	Q9NYU2	UGGG1_HUMAN	1|0|2	3	1	3	0|0|0	0.32	0.97	0.32	0.97	0.32	-1.09	10	0.49
Lpg2444	Q9Y5J9	TIM8B_HUMAN	2|0|0	2	0.67	3	0|0|0	0.32	0.97	0.32	0.97	0.32	-1.09	6.67	0.49
Lpg2444	Q9Y5L4	TIM13_HUMAN	2|0|0	2	0.67	3	0|0|0	0.32	0.97	0.32	0.97	0.32	-1.09	6.67	0.49
Lpg2444	P39019	RS19_HUMAN	5|0|0	5	1.67	3	2|0|0	0.31	0.92	0.31	0.92	0.31	-3.26	2.5	0.54
Lpg2444	P62249	RS16_HUMAN	0|2|3	5	1.67	3	3|0|0	0.3	0.57	0.3	0.57	0.3	-3.68	1.67	0.55
Lpg2444	Q5ZTI6	SGPL_LEGPH	2|0|0	2	0.67	3	0|1|0	0.26	0.79	0.26	0.79	0.26	-1.9	2	0.55
Lpg2444	P62987	RL40_HUMAN	0|1|4	5	1.67	3	0|3|0	0.24	0.73	0.24	0.73	0.24	-3.68	1.67	0.56
Lpg2444	P25398	RS12_HUMAN	3|2|6	11	3.67	3	7|0|0	0.15	0.41	0.15	0.41	0.15	-5.21	1.57	0.57
Lpg2444	P62861	RS30_HUMAN	6|9|8	23	7.67	3	4|6|0	0.18	0.34	0.18	0.34	0.18	-3.58	2.3	0.57
Lpg2444	Q92734	TFG_HUMAN	1|1|2	4	1.33	3	0|2|0	0.17	0.52	0.17	0.52	0.17	-1.22	2	0.57
Lpg2444	P16403	H12_HUMAN	9|0|0	9	3	3	6|4|0	0.11	0.34	0.11	0.34	0.11	-13.75	0.9	0.58
Lpg2444	P42677	RS27_HUMAN	5|0|0	5	1.67	3	4|2|0	0.11	0.33	0.11	0.33	0.11	-8.08	0.83	0.58
Lpg2444	P62851	RS25_HUMAN	7|0|2	9	3	3	3|4|1	0.15	0.44	0.15	0.44	0.15	-11.27	1.12	0.58
Lpg2444	P45880	VDAC2_HUMAN	2|1|0	3	1	3	3|0|0	0.11	0.32	0.11	0.32	0.11	-3.68	1	0.59
Lpg2444	P62269	RS18_HUMAN	2|0|3	5	1.67	3	4|1|0	0.06	0.14	0.06	0.14	0.06	-6.85	1	0.59
Lpg2444	P62316	SMD2_HUMAN	3|0|0	3	1	3	1|3|0	0.09	0.28	0.09	0.28	0.09	-5.49	0.75	0.59
Lpg2444	P46783	RS10_HUMAN	3|0|0	3	1	3	1|4|0	0.05	0.14	0.05	0.14	0.05	-6.85	0.6	0.6
Lpg2444	P62318	SMD3_HUMAN	2|0|0	2	0.67	3	4|0|0	0.05	0.15	0.05	0.15	0.05	-5.16	0.5	0.6
Lpg2444	P62753	RS6_HUMAN	1|0|3	4	1.33	3	3|2|0	0.04	0.11	0.04	0.11	0.04	-7.01	0.8	0.6
Lpg2444	Q00839	HNRPU_HUMAN	3|0|2	5	1.67	3	3|2|0	0.04	0.11	0.04	0.11	0.04	-7.01	1	0.6
Lpg2444	P23396	RS3_HUMAN	2|0|0	2	0.67	3	5|0|0	0.02	0.05	0.02	0.05	0.02	-6.64	0.4	0.61
Lpg2444	P25705	ATPA_HUMAN	4|0|2	6	2	3	8|0|0	0.01	0.04	0.01	0.04	0.01	-10.55	0.75	0.62
Lpg2444	P61927	RL37_HUMAN	0|0|2	2	0.67	3	3|2|0	0.01	0.03	0.01	0.03	0.01	-7.01	0.4	0.62
Lpg2444	Q9BQE3	TBA1C_HUMAN	2|0|5	7	2.33	3	9|0|0	0.01	0.04	0.01	0.04	0.01	-11.64	0.78	0.62
Lpg2444	P10412	H14_HUMAN	5|0|0	5	1.67	3	4|6|0	0	0.01	0	0.01	0	-13.75	0.5	0.63
Lpg2444	P61247	RS3A_HUMAN	5|0|3	8	2.67	3	9|2|0	0	0	0	0	0	-14.93	0.73	0.63
Lpg2444	P63173	RL38_HUMAN	18|5|4	27	9	3	10|14|0	0	0.01	0	0.01	0	-23.04	1.12	0.63
Lpg2444	H0YL14	TM250_HUMAN	0|0|0	0	0	3	0|0|0	0	0	0	0	0	-1.09	0	0.64
Lpg2444	O00472	ELL2_HUMAN	1|0|0	1	0.33	3	0|0|0	0	0	0	0	0	-1.09	3.33	0.64
Lpg2444	O14744	ANM5_HUMAN	0|0|0	0	0	3	6|0|0	0	0	0	0	0	-7.53	0	0.64
Lpg2444	O15226	NKRF_HUMAN	0|0|0	0	0	3	0|0|0	0	0	0	0	0	-1.09	0	0.64
Lpg2444	O43143	DHX15_HUMAN	0|0|0	0	0	3	0|0|0	0	0	0	0	0	-1.09	0	0.64
Lpg2444	O43303	CP110_HUMAN	0|0|0	0	0	3	0|0|0	0	0	0	0	0	-1.09	0	0.64
Lpg2444	O43719	HTSF1_HUMAN	0|0|0	0	0	3	0|0|0	0	0	0	0	0	-1.09	0	0.64
Lpg2444	O75340	PDCD6_HUMAN	1|0|0	1	0.33	3	0|0|0	0	0	0	0	0	-1.09	3.33	0.64
Lpg2444	O75391	SPAG7_HUMAN	0|0|0	0	0	3	0|0|0	0	0	0	0	0	-1.09	0	0.64
Lpg2444	O75533	SF3B1_HUMAN	0|0|0	0	0	3	0|0|0	0	0	0	0	0	-1.09	0	0.64
Lpg2444	O75688	PPM1B_HUMAN	0|0|0	0	0	3	5|0|0	0	0	0	0	0	-6.64	0	0.64
Lpg2444	P04264	K2C1_HUMAN	1|0|0	1	0.33	3	0|0|0	0	0	0	0	0	-1.09	3.33	0.64
Lpg2444	P05387	RLA2_HUMAN	1|0|0	1	0.33	3	2|0|0	0	0	0	0	0	-3.26	0.5	0.64
Lpg2444	P07737	PROF1_HUMAN	0|0|0	0	0	3	8|0|0	0	0	0	0	0	-10.55	0	0.64
Lpg2444	P08865	RSSA_HUMAN	1|0|0	1	0.33	3	3|0|0	0	0	0	0	0	-3.68	0.33	0.64
Lpg2444	P09234	RU1C_HUMAN	0|0|0	0	0	3	0|0|0	0	0	0	0	0	-1.09	0	0.64
Lpg2444	P10809	CH60_HUMAN	6|2|9	17	5.67	3	26|1|0	0	0	0	0	0	-31.1	0.63	0.64
Lpg2444	P11021	BIP_HUMAN	0|0|0	0	0	3	3|0|0	0	0	0	0	0	-3.68	0	0.64
Lpg2444	P15880	RS2_HUMAN	0|0|0	0	0	3	4|0|0	0	0	0	0	0	-5.16	0	0.64
Lpg2444	P17252	KPCA_HUMAN	0|0|0	0	0	3	6|2|1	0	0	0	0	0	-12.31	0	0.64
Lpg2444	P18621	RL17_HUMAN	0|0|0	0	0	3	4|0|0	0	0	0	0	0	-5.16	0	0.64
Lpg2444	P19338	NUCL_HUMAN	0|0|0	0	0	3	9|3|0	0	0	0	0	0	-16.27	0	0.64
Lpg2444	P23588	IF4B_HUMAN	0|1|0	1	0.33	3	11|3|0	0	0	0	0	0	-19.21	0.07	0.64
Lpg2444	P24534	EF1B_HUMAN	0|0|0	0	0	3	4|0|0	0	0	0	0	0	-5.16	0	0.64
Lpg2444	P26373	RL13_HUMAN	0|0|0	0	0	3	8|5|0	0	0	0	0	0	-17.97	0	0.64
Lpg2444	P30041	PRDX6_HUMAN	0|0|0	0	0	3	1|0|0	0	0	0	0	0	-1.9	0	0.64
Lpg2444	P30679	GNA15_HUMAN	0|0|1	1	0.33	3	0|0|0	0	0	0	0	0	-1.09	3.33	0.64
Lpg2444	P31689	DNJA1_HUMAN	0|0|1	1	0.33	3	0|0|0	0	0	0	0	0	-1.09	3.33	0.64
Lpg2444	P35232	PHB_HUMAN	0|0|0	0	0	3	2|0|0	0	0	0	0	0	-3.26	0	0.64
Lpg2444	P35503	UD13_HUMAN	0|1|0	1	0.33	3	0|0|0	0	0	0	0	0	-1.09	3.33	0.64
Lpg2444	P38159	RBMX_HUMAN	0|0|0	0	0	3	1|1|0	0	0	0	0	0	-3.13	0	0.64
Lpg2444	P38646	GRP75_HUMAN	1|1|1	3	1	3	6|0|0	0	0	0	0	0	-5.43	0.5	0.64
Lpg2444	P40939	ECHA_HUMAN	0|0|0	0	0	3	0|0|0	0	0	0	0	0	-1.09	0	0.64
Lpg2444	P42658	DPP6_HUMAN	1|0|0	1	0.33	3	0|0|0	0	0	0	0	0	-1.09	3.33	0.64
Lpg2444	P42766	RL35_HUMAN	0|0|0	0	0	3	0|0|0	0	0	0	0	0	-1.09	0	0.64
Lpg2444	P46060	RAGP1_HUMAN	0|0|0	0	0	3	0|0|0	0	0	0	0	0	-1.09	0	0.64
Lpg2444	P46776	RL27A_HUMAN	1|0|0	1	0.33	3	0|0|0	0	0	0	0	0	-1.09	3.33	0.64
Lpg2444	P47914	RL29_HUMAN	1|0|0	1	0.33	3	6|10|0	0	0	0	0	0	-22.24	0.06	0.64
Lpg2444	P49792	RBP2_HUMAN	1|0|0	1	0.33	3	0|0|0	0	0	0	0	0	-1.09	3.33	0.64
Lpg2444	P60866	RS20_HUMAN	0|0|1	1	0.33	3	9|4|0	0	0	0	0	0	-17.86	0.08	0.64
Lpg2444	P61328	FGF12_HUMAN	1|0|0	1	0.33	3	0|0|0	0	0	0	0	0	-1.09	3.33	0.64
Lpg2444	P61513	RL37A_HUMAN	0|0|0	0	0	3	3|0|0	0	0	0	0	0	-3.68	0	0.64
Lpg2444	P62263	RS14_HUMAN	2|0|1	3	1	3	14|11|0	0	0	0	0	0	-35.35	0.12	0.64
Lpg2444	P62266	RS23_HUMAN	1|0|0	1	0.33	3	1|0|0	0	0	0	0	0	-1.9	1	0.64
Lpg2444	P62273	RS29_HUMAN	0|0|1	1	0.33	3	0|0|0	0	0	0	0	0	-1.09	3.33	0.64
Lpg2444	P62277	RS13_HUMAN	1|0|0	1	0.33	3	1|1|0	0	0	0	0	0	-3.13	0.5	0.64
Lpg2444	P62280	RS11_HUMAN	1|0|1	2	0.67	3	14|7|0	0	0	0	0	0	-29.35	0.1	0.64
Lpg2444	P62701	RS4X_HUMAN	0|0|0	0	0	3	0|0|0	0	0	0	0	0	-1.09	0	0.64
Lpg2444	P62750	RL23A_HUMAN	0|0|0	0	0	3	2|2|0	0	0	0	0	0	-5.68	0	0.64
Lpg2444	P62805	H4_HUMAN	0|0|0	0	0	3	15|0|0	0	0	0	0	0	-20.14	0	0.64
Lpg2444	P62841	RS15_HUMAN	1|0|0	1	0.33	3	2|0|0	0	0	0	0	0	-3.26	0.5	0.64
Lpg2444	P62847	RS24_HUMAN	0|0|1	1	0.33	3	1|1|3	0	0	0	0	0	-7.04	0.2	0.64
Lpg2444	P62899	RL31_HUMAN	1|0|0	1	0.33	3	6|0|0	0	0	0	0	0	-7.53	0.17	0.64
Lpg2444	P62979	RS27A_HUMAN	2|0|2	4	1.33	3	5|6|0	0	0	0	0	0	-15.27	0.36	0.64
Lpg2444	P63104	1433Z_HUMAN	0|0|0	0	0	3	3|0|0	0	0	0	0	0	-3.68	0	0.64
Lpg2444	P63208	SKP1_HUMAN	0|0|1	1	0.33	3	0|0|0	0	0	0	0	0	-1.09	3.33	0.64
Lpg2444	P67809	YBOX1_HUMAN	0|0|0	0	0	3	1|5|0	0	0	0	0	0	-7.8	0	0.64
Lpg2444	P83731	RL24_HUMAN	0|0|0	0	0	3	0|2|0	0	0	0	0	0	-3.26	0	0.64
Lpg2444	P84090	ERH_HUMAN	6|2|0	8	2.67	3	8|7|0	0	0	0	0	0	-20.82	0.53	0.64
Lpg2444	Q05397	FAK1_HUMAN	2|0|0	2	0.67	3	59|2|0	0	0	0	0	0	-87.82	0.03	0.64
Lpg2444	Q08211	DHX9_HUMAN	0|0|0	0	0	3	0|0|0	0	0	0	0	0	-1.09	0	0.64
Lpg2444	Q13435	SF3B2_HUMAN	0|0|0	0	0	3	0|0|0	0	0	0	0	0	-1.09	0	0.64
Lpg2444	Q13562	NDF1_HUMAN	0|0|0	0	0	3	0|0|1	0	0	0	0	0	-1.9	0	0.64
Lpg2444	Q13616	CUL1_HUMAN	0|0|0	0	0	3	0|0|0	0	0	0	0	0	-1.09	0	0.64
Lpg2444	Q13885	TBB2A_HUMAN	0|0|0	0	0	3	0|0|0	0	0	0	0	0	-1.09	0	0.64
Lpg2444	Q15369	ELOC_HUMAN	0|0|0	0	0	3	0|0|0	0	0	0	0	0	-1.09	0	0.64
Lpg2444	Q15393	SF3B3_HUMAN	0|0|0	0	0	3	0|0|0	0	0	0	0	0	-1.09	0	0.64
Lpg2444	Q15560	TCEA2_HUMAN	1|0|0	1	0.33	3	0|0|0	0	0	0	0	0	-1.09	3.33	0.64
Lpg2444	Q16539	MK14_HUMAN	0|0|0	0	0	3	5|0|0	0	0	0	0	0	-6.64	0	0.64
Lpg2444	Q2VY69	ZN284_HUMAN	1|0|0	1	0.33	3	0|0|0	0	0	0	0	0	-1.09	3.33	0.64
Lpg2444	Q3ZCM7	TBB8_HUMAN	0|0|1	1	0.33	3	0|0|0	0	0	0	0	0	-1.09	3.33	0.64
Lpg2444	Q49AH0	CDNF_HUMAN	0|0|0	0	0	3	0|0|0	0	0	0	0	0	-1.09	0	0.64
Lpg2444	Q4ZHG4	FNDC1_HUMAN	0|0|0	0	0	3	0|0|0	0	0	0	0	0	-1.09	0	0.64
Lpg2444	Q58EX2	SDK2_HUMAN	1|0|0	1	0.33	3	0|0|0	0	0	0	0	0	-1.09	3.33	0.64
Lpg2444	Q5CZC0	FSIP2_HUMAN	1|0|0	1	0.33	3	0|0|0	0	0	0	0	0	-1.09	3.33	0.64
Lpg2444	Q5SZL2	CE85L_HUMAN	0|0|1	1	0.33	3	0|0|0	0	0	0	0	0	-1.09	3.33	0.64
Lpg2444	Q5ZUB7	Q5ZUB7_LEGPH	0|0|1	1	0.33	3	0|0|0	0	0	0	0	0	-1.09	3.33	0.64
Lpg2444	Q5ZVJ5	Q5ZVJ5_LEGPH	0|0|0	0	0	3	0|0|0	0	0	0	0	0	-1.09	0	0.64
Lpg2444	Q5ZWM8	Q5ZWM8_LEGPH	1|0|0	1	0.33	3	0|0|0	0	0	0	0	0	-1.09	3.33	0.64
Lpg2444	Q5ZXN9	Q5ZXN9_LEGPH	0|1|0	1	0.33	3	0|0|0	0	0	0	0	0	-1.09	3.33	0.64
Lpg2444	Q5ZY48	Q5ZY48_LEGPH	0|0|0	0	0	3	0|0|0	0	0	0	0	0	-1.09	0	0.64
Lpg2444	Q5ZYE0	Q5ZYE0_LEGPH	0|0|1	1	0.33	3	0|0|0	0	0	0	0	0	-1.09	3.33	0.64
Lpg2444	Q5ZYE1	Q5ZYE1_LEGPH	1|0|0	1	0.33	3	0|0|0	0	0	0	0	0	-1.09	3.33	0.64
Lpg2444	Q5ZYI3	Q5ZYI3_LEGPH	0|1|0	1	0.33	3	0|0|0	0	0	0	0	0	-1.09	3.33	0.64
Lpg2444	Q69YQ0	CYTSA_HUMAN	0|1|0	1	0.33	3	0|0|0	0	0	0	0	0	-1.09	3.33	0.64
Lpg2444	Q6NV74	K121L_HUMAN	0|0|0	0	0	3	0|0|0	0	0	0	0	0	-1.09	0	0.64
Lpg2444	Q6P158	DHX57_HUMAN	0|0|0	0	0	3	1|0|0	0	0	0	0	0	-1.9	0	0.64
Lpg2444	Q6P2S7	TTC41_HUMAN	0|0|0	0	0	3	0|0|0	0	0	0	0	0	-1.09	0	0.64
Lpg2444	Q6P4A7	SFXN4_HUMAN	1|0|1	2	0.67	3	0|0|0	0	0	0	0	0	-1.09	6.67	0.64
Lpg2444	Q6PJW8	CNST_HUMAN	0|0|0	0	0	3	0|0|0	0	0	0	0	0	-1.09	0	0.64
Lpg2444	Q6XQN6	PNCB_HUMAN	1|0|0	1	0.33	3	0|0|0	0	0	0	0	0	-1.09	3.33	0.64
Lpg2444	Q6ZVD8	PHLP2_HUMAN	1|0|0	1	0.33	3	0|0|0	0	0	0	0	0	-1.09	3.33	0.64
Lpg2444	Q76I76	SSH2_HUMAN	1|0|0	1	0.33	3	0|0|0	0	0	0	0	0	-1.09	3.33	0.64
Lpg2444	Q7RTV0	PHF5A_HUMAN	0|0|0	0	0	3	0|0|0	0	0	0	0	0	-1.09	0	0.64
Lpg2444	Q7Z3T1	OR2W3_HUMAN	0|0|0	0	0	3	0|0|0	0	0	0	0	0	-1.09	0	0.64
Lpg2444	Q7Z7C8	TAF8_HUMAN	0|0|0	0	0	3	0|2|0	0	0	0	0	0	-3.26	0	0.64
Lpg2444	Q86SG4	DPCA2_HUMAN	1|0|0	1	0.33	3	0|0|0	0	0	0	0	0	-1.09	3.33	0.64
Lpg2444	Q86TI0	TBCD1_HUMAN	1|0|0	1	0.33	3	0|0|0	0	0	0	0	0	-1.09	3.33	0.64
Lpg2444	Q8IY26	PLPP6_HUMAN	0|0|0	0	0	3	0|0|0	0	0	0	0	0	-1.09	0	0.64
Lpg2444	Q8NE35	CPEB3_HUMAN	1|0|0	1	0.33	3	0|0|0	0	0	0	0	0	-1.09	3.33	0.64
Lpg2444	Q8NEY8	PPHLN_HUMAN	1|0|0	1	0.33	3	0|0|0	0	0	0	0	0	-1.09	3.33	0.64
Lpg2444	Q8NFF2	NCKX4_HUMAN	0|0|0	0	0	3	0|0|0	0	0	0	0	0	-1.09	0	0.64
Lpg2444	Q8TBF8	FA81A_HUMAN	1|0|0	1	0.33	3	0|0|0	0	0	0	0	0	-1.09	3.33	0.64
Lpg2444	Q8TBZ3	WDR20_HUMAN	1|0|0	1	0.33	3	0|0|0	0	0	0	0	0	-1.09	3.33	0.64
Lpg2444	Q8TEX9	IPO4_HUMAN	0|0|0	0	0	3	0|0|0	0	0	0	0	0	-1.09	0	0.64
Lpg2444	Q92624	APBP2_HUMAN	0|0|0	0	0	3	0|0|0	0	0	0	0	0	-1.09	0	0.64
Lpg2444	Q96CP7	TLCD1_HUMAN	1|0|0	1	0.33	3	0|0|0	0	0	0	0	0	-1.09	3.33	0.64
Lpg2444	Q96HS1	PGAM5_HUMAN	1|0|0	1	0.33	3	0|0|0	0	0	0	0	0	-1.09	3.33	0.64
Lpg2444	Q96I25	SPF45_HUMAN	0|0|0	0	0	3	1|0|0	0	0	0	0	0	-1.9	0	0.64
Lpg2444	Q96IY1	NSL1_HUMAN	1|0|0	1	0.33	3	0|0|0	0	0	0	0	0	-1.09	3.33	0.64
Lpg2444	Q96JG9	ZN469_HUMAN	1|0|0	1	0.33	3	0|0|0	0	0	0	0	0	-1.09	3.33	0.64
Lpg2444	Q96NU1	SAM11_HUMAN	0|0|0	0	0	3	0|0|0	0	0	0	0	0	-1.09	0	0.64
Lpg2444	Q96P50	ACAP3_HUMAN	1|0|0	1	0.33	3	0|0|0	0	0	0	0	0	-1.09	3.33	0.64
Lpg2444	Q96PK6	RBM14_HUMAN	1|0|0	1	0.33	3	6|3|0	0	0	0	0	0	-12.19	0.11	0.64
Lpg2444	Q96Q89	KI20B_HUMAN	1|0|0	1	0.33	3	0|0|0	0	0	0	0	0	-1.09	3.33	0.64
Lpg2444	Q99460	PSMD1_HUMAN	0|0|0	0	0	3	0|0|0	0	0	0	0	0	-1.09	0	0.64
Lpg2444	Q99623	PHB2_HUMAN	0|0|0	0	0	3	1|0|0	0	0	0	0	0	-1.9	0	0.64
Lpg2444	Q99708	CTIP_HUMAN	0|0|0	0	0	3	0|0|0	0	0	0	0	0	-1.09	0	0.64
Lpg2444	Q9BQA1	MEP50_HUMAN	0|0|0	0	0	3	16|2|0	0	0	0	0	0	-24.63	0	0.64
Lpg2444	Q9BUF5	TBB6_HUMAN	0|0|0	0	0	3	0|0|0	0	0	0	0	0	-1.09	0	0.64
Lpg2444	Q9BV47	DUS26_HUMAN	0|0|0	0	0	3	0|0|0	0	0	0	0	0	-1.09	0	0.64
Lpg2444	Q9BXW9	FACD2_HUMAN	0|0|0	0	0	3	0|0|0	0	0	0	0	0	-1.09	0	0.64
Lpg2444	Q9C091	GRB1L_HUMAN	1|0|0	1	0.33	3	0|0|0	0	0	0	0	0	-1.09	3.33	0.64
Lpg2444	Q9C0H6	KLHL4_HUMAN	0|0|0	0	0	3	0|0|0	0	0	0	0	0	-1.09	0	0.64
Lpg2444	Q9H0D6	XRN2_HUMAN	0|0|0	0	0	3	0|0|0	0	0	0	0	0	-1.09	0	0.64
Lpg2444	Q9HCI7	MSL2_HUMAN	1|0|0	1	0.33	3	0|0|0	0	0	0	0	0	-1.09	3.33	0.64
Lpg2444	Q9HD23	MRS2_HUMAN	0|0|1	1	0.33	3	0|0|0	0	0	0	0	0	-1.09	3.33	0.64
Lpg2444	Q9NRR5	UBQL4_HUMAN	1|0|0	1	0.33	3	0|0|0	0	0	0	0	0	-1.09	3.33	0.64
Lpg2444	Q9P243	ZFAT_HUMAN	1|0|0	1	0.33	3	0|0|0	0	0	0	0	0	-1.09	3.33	0.64
Lpg2444	Q9UFG5	CS025_HUMAN	1|0|1	2	0.67	3	0|0|0	0	0	0	0	0	-1.09	6.67	0.64
Lpg2444	Q9UI09	NDUAC_HUMAN	1|0|0	1	0.33	3	0|0|0	0	0	0	0	0	-1.09	3.33	0.64
Lpg2444	Q9UJS0	CMC2_HUMAN	0|0|0	0	0	3	0|0|0	0	0	0	0	0	-1.09	0	0.64
Lpg2444	Q9UKV8	AGO2_HUMAN	0|0|0	0	0	3	0|0|0	0	0	0	0	0	-1.09	0	0.64
Lpg2444	Q9UNL2	SSRG_HUMAN	1|0|0	1	0.33	3	0|0|0	0	0	0	0	0	-1.09	3.33	0.64
Lpg2444	Q9Y2S6	TMA7_HUMAN	0|0|0	0	0	3	0|2|0	0	0	0	0	0	-3.26	0	0.64
Lpg2444	Q9Y3D9	RT23_HUMAN	0|0|0	0	0	3	0|0|0	0	0	0	0	0	-1.09	0	0.64
Lpg2444	Q9Y5W7	SNX14_HUMAN	0|0|0	0	0	3	0|0|0	0	0	0	0	0	-1.09	0	0.64
Lpg2444	Q9Y6D9	MD1L1_HUMAN	0|1|0	1	0.33	3	0|0|0	0	0	0	0	0	-1.09	3.33	0.64
Lpg2444	Q9Y6L7	TLL2_HUMAN	1|0|0	1	0.33	3	0|0|0	0	0	0	0	0	-1.09	3.33	0.64
