## Supplemental Table 6 for "Dynamic proteomics profiling of *Legionella pneumophila* infection unveils modulation of the host mitochondrial stress response pathway"

### Sheet: HPLC Methods
Protein Abundance Analysis		Phosphorylation Analysis		Ubiquitylation Analysis		APMS Analysis
Sample pickup:		Sample pickup:		Sample pickup:		Sample pickup:
Volume [µl] : 2.00		Volume [µl] : 2.00		Volume [µl] : 2.00		Volume [µl] : 2.00
Flow [µl / min] : 20.00		Flow [µl / min] : 20.00		Flow [µl / min] : 20.00		Flow [µl / min] : 20.00
Sample loading:		Sample loading:		Sample loading:		Sample loading:
Volume [µl] : 2.00		Volume [µl] : 4.00		Volume [µl] : 8.00		Volume [µl] : 6.00
Flow [µl / min] : (unspecified)		Flow [µl / min] : 1.00		Flow [µl / min] : 1.00		Flow [µl / min] : (unspecified)
Max. pressure [Bar] : 700.00		Max. pressure [Bar] : 700.00		Max. pressure [Bar] : 700.00		Max. pressure [Bar] : 700.00
Gradient:		Gradient:		Gradient:		Gradient:
Time [mm:ss] Duration [mm:ss] Flow [nl/min] Mixture [%B]		Time [mm:ss] Duration [mm:ss] Flow [nl/min] Mixture [%B]		Time [mm:ss] Duration [mm:ss] Flow [nl/min] Mixture [%B]		Time [mm:ss] Duration [mm:ss] Flow [nl/min] Mixture [%B]
00:00 00:00 300 0		00:00 00:00 300 2		00:00 00:00 300 2		00:00 00:00 300 5
00:10 00:10 300 5		01:00 01:00 300 3		01:00 01:00 300 5		01:00 01:00 300 5
42:10 42:00 300 14		51:00 50:00 300 15		24:00 23:00 300 15		45:00 44:00 300 38
95:10 53:00 300 28		86:00 35:00 300 32		57:00 33:00 300 35		50:00 05:00 300 100
105:10 10:00 300 37		91:00 05:00 300 90		62:00 05:00 300 100		70:00 20:00 300 100
110:10 05:00 300 88		97:00 06:00 300 90		68:00 06:00 300 100
120:10 10:00 300 88		98:00 01:00 300 2		69:00 01:00 300 2		Pre-column equilibration:
		100:00 02:00 300 2		70:00 01:00 300 2		Volume [µl] : 0.00
Pre-column equilibration:						Flow [µl / min] : (unspecified)
Volume [µl] : 0.00		Pre-column equilibration:		Pre-column equilibration:		Max. pressure [Bar] : (unspecified)
Flow [µl / min] : (unspecified)		Volume [µl] : 0.00		Volume [µl] : 0.00
Max. pressure [Bar] : (unspecified)		Flow [µl / min] : (unspecified)		Flow [µl / min] : (unspecified)		Analytical column equilibration:
		Max. pressure [Bar] : (unspecified)		Max. pressure [Bar] : (unspecified)		Volume [µl] : 6.00
Analytical column equilibration:						Flow [µl / min] : (unspecified)
Volume [µl] : 6.00		Analytical column equilibration:		Analytical column equilibration:		Max. pressure [Bar] : 700.00
Flow [µl / min] : (unspecified)		Volume [µl] : 6.00		Volume [µl] : 6.00
Max. pressure [Bar] : 700.00		Flow [µl / min] : (unspecified)		Flow [µl / min] : (unspecified)		Autosampler wash:
		Max. pressure [Bar] : 700.00		Max. pressure [Bar] : 700.00		Flush volume [µl] : 100.00
Autosampler wash:
Flush volume [µl] : 100.00		Autosampler wash:		Autosampler wash:
		Flush volume [µl] : 100.00		Flush volume [µl] : 100.00

### Sheet: MS Methods
Protein Abundance Analysis		Phosphorylation Analysis		Ubiquitylation Analysis		APMS Analysis
Orbitrap Fusion Lumos Method Summary		Orbitrap Fusion Lumos Method Summary		Orbitrap Fusion Lumos Method Summary		Orbitrap Fusion Method Summary
Global Settings		Global Settings		Global Settings		Global Settings
Use Ion Source Settings from Tune = False		Use Ion Source Settings from Tune = False		Use Ion Source Settings from Tune = False		Method Duration (min)= 70
Method Duration (min)= 120		Method Duration (min)= 100		Method Duration (min)= 70		Ion Source Type = NSI
Ion Source Type = NSI		Ion Source Type = NSI		Ion Source Type = NSI		Spray Voltage: Positive Ion (V) = 1980
Spray Voltage: Positive Ion (V) = 2000		Spray Voltage: Positive Ion (V) = 2000		Spray Voltage: Positive Ion (V) = 2000		Spray Voltage: Negative Ion (V) = 600
Spray Voltage: Negative Ion (V) = 600		Spray Voltage: Negative Ion (V) = 600		Spray Voltage: Negative Ion (V) = 600		Sweep Gas (Arb) = 0
Sweep Gas (Arb) = 0		Sweep Gas (Arb) = 0		Sweep Gas (Arb) = 0		Ion Transfer Tube Temp (°C) = 275
Ion Transfer Tube Temp (°C) = 325		Ion Transfer Tube Temp (°C) = 325		Ion Transfer Tube Temp (°C) = 325		APPI Lamp = Not in use
APPI Lamp = Not in use		APPI Lamp = Not in use		APPI Lamp = Not in use		Internal Mass Calibration= User Defined Lock Mass
Internal Mass Calibration= Easy-IC		Internal Mass Calibration= Easy-IC		Internal Mass Calibration= Easy-IC		Pressure Mode = Standard
Pressure Mode = Standard		Pressure Mode = Standard		Pressure Mode = Standard		Default Charge State = 1
Default Charge State = 1		Default Charge State = 1		Default Charge State = 1		Internal Cal Positive
Experiment 1		Experiment 1		Experiment 1		m/z
Start Time (min) = 0		Start Time (min) = 0		Start Time (min) = 0		371.10124 445.12003 519.13883
End Time (min) = 120		End Time (min) = 100		End Time (min) = 70		Experiment 1
Cycle Time (sec) = 3		Cycle Time (sec) = 3		Cycle Time (sec) = 3		Start Time (min) = 0
						End Time (min) = 70
						Cycle Time (sec) = 2
Scan MasterScan		Scan MasterScan		Scan MasterScan		Do data dependent experiment if no target species are found = False
MSn Level = 1		MSn Level = 1		MSn Level = 1		Scan MasterScan
Use Wide Quad Isolation = True		Use Wide Quad Isolation = True		Use Wide Quad Isolation = True		MSn Level = 1
Detector Type = Orbitrap		Detector Type = Orbitrap		Detector Type = Orbitrap		Use Wide Quad Isolation = True
Orbitrap Resolution = 120K		Orbitrap Resolution = 120K		Orbitrap Resolution = 120K		Detector Type = Orbitrap
Mass Range = Normal		Mass Range = Normal		Mass Range = Normal		Orbitrap Resolution = 120K
Scan Range (m/z) = 350-1400		Scan Range (m/z) = 350-1400		Scan Range (m/z) = 350-1400		Mass Range = Normal
Maximum Injection Time (ms) = 100		Maximum Injection Time (ms) = 100		Maximum Injection Time (ms) = 100		Scan Range (m/z) = 300-1500
AGC Target = 1000000		AGC Target = 1000000		AGC Target = 1000000		Maximum Injection Time (ms) = 100
Microscans = 1		Microscans = 1		Microscans = 1		AGC Target = 200000
RF Lens (%) = 30		RF Lens (%) = 30		RF Lens (%) = 30		Microscans = 1
Use ETD Internal Calibration = True		Use ETD Internal Calibration = True		Use ETD Internal Calibration = True		S-Lens RF Level = 60
DataType = Profile		DataType = Profile		DataType = Profile		Use ETD Internal Calibration = False
Polarity = Positive		Polarity = Positive		Polarity = Positive		DataType = Profile
Source Fragmentation = False		Source Fragmentation = False		Source Fragmentation = False		Polarity = Positive
Scan Description =		Scan Description =		Scan Description =		Source Fragmentation = False
Filter PrecursorSelectionRange		Filter PrecursorSelectionRange		Filter PrecursorSelectionRange		Filter MIPS
Mass Range = 350-1400		Mass Range = 350-1400		Mass Range = 350-1400		Filter Type = MIPS
						MIPS On = 2
Filter MIPS		Filter MIPS		Filter MIPS		Relax Restrictions = True
MIPS Mode = Peptide		MIPS Mode = Peptide		MIPS Mode = Peptide
						Filter ChargeState
Filter IntensityThreshold		Filter IntensityThreshold		Filter IntensityThreshold		Filter Type = ChargeState
Maximum Intensity = 1E+20		Maximum Intensity = 1E+20		Maximum Intensity = 1E+20		Include charge state(s) = 2-6
Use Signal Intensity Range = False		Minimum Intensity = 5000		Minimum Intensity = 5000		Include undetermined charge states = False
Minimum Intensity = 5000		Use Signal Intensity Range = False		Use Signal Intensity Range = False		Include charge states 25 and higher = False
Filter ChargeState		Filter ChargeState		Filter ChargeState		Filter DynamicExclusion
Include undetermined charge states = False		Include undetermined charge states = False		Include undetermined charge states = False		Filter Type = DynamicExclusion
Include charge state(s) = 2-8		Include charge state(s) = 2-8		Include charge state(s) = 2-8		Exclude after n times = 2
Include charge states 25 and higher = False		Include charge states 25 and higher = False		Include charge states 25 and higher = False		Exclude isotopes = True
						Perform dependent scan on single charge state per precursor only = False
Filter DynamicExclusion		Filter DynamicExclusion		Filter DynamicExclusion		If occurs within (s) = 30
Exclude after n times = 1		Exclude after n times = 1		Exclude after n times = 1		Exclusion duration (s) = 20
Exclusion duration (s) = 30		Exclusion duration (s) = 40		Exclusion duration (s) = 30		Excl. Mass Width = ppm
Mass Tolerance = ppm		Mass Tolerance = ppm		Mass Tolerance = ppm		Mass tolerance low = 10
Mass tolerance low = 10		Mass tolerance low = 10		Mass tolerance low = 10		Mass tolerance high = 10
Mass tolerance high = 10		Mass tolerance high = 10		Mass tolerance high = 10
Exclude isotopes = True		Exclude isotopes = True		Exclude isotopes = True		Filter IntensityThreshold
Perform dependent scan on single charge state per precursor only = False		Perform dependent scan on single charge state per precursor only = False		Perform dependent scan on single charge state per precursor only = False		Filter Type = IntensityThreshold
						Signal Intensity = 5000
Data Dependent Properties		Data Dependent Properties		Data Dependent Properties
Data Dependent Mode= Cycle Time		Data Dependent Mode= Cycle Time		Data Dependent Mode= Cycle Time		Decision
Scan Event 1		Scan Event 1		Scan Event 1		Precursor Priority = MostIntense
						Scan Event 1
						IntensityGreaterThan: 0
						Scan Event 1
Scan ddMSnScan		Scan ddMSnScan		Scan ddMSnScan
MSn Level = 2		MSn Level = 2		MSn Level = 2		Do data dependent experiment if no target species are found = False
Isolation Mode = Quadrupole		Isolation Mode = Quadrupole		Isolation Mode = Quadrupole		Scan ddMSnScan
Isolation Window = 0.7		Use Isolation m/z Offset = False		Use Isolation m/z Offset = False		MSn Level = 2
Use Isolation m/z Offset = False		Isolation Window = 1.6		Isolation Window = 1.6		Top N= 0
Multi-notch Isolation = False		Multi-notch Isolation = False		Multi-notch Isolation = False		Isolation Mode = Quadrupole
Scan Range Mode = Auto Normal		Scan Range Mode = Auto Normal		Scan Range Mode = Auto Normal		Isolation Window = 1.6
FirstMass = 120		FirstMass = 120		FirstMass = 120		Use Isolation m/z Offset = False
Scan Priority= 1		Scan Priority= 1		Scan Priority= 1		Multi-notch Isolation = False
ActivationType = HCD		ActivationType = CID		ActivationType = HCD		Scan Range Mode = Auto Normal
Is Stepped Collision Energy On = False		Collision Energy (%) = 30		Collision Energy (%) = 27		FirstMass = 110
Stepped Collision Energy (%) = 5		Multistage Activation = False		Is Stepped Collision Energy On = False		ActivationType = HCD
Collision Energy (%) = 30		Activation Q = 0.25		Stepped Collision Energy (%) = 5		Is Stepped Collision Energy On = False
Is EThcD Active = False		Is EThcD Active = False		Is EThcD Active = False		Stepped Collision Energy (%) = 5
Detector Type = IonTrap		Detector Type = Orbitrap		Detector Type = Orbitrap		Multistage Activation = False
Ion Trap Scan Rate = Turbo		Orbitrap Resolution = 30K		Orbitrap Resolution = 30K		Neutral Loss Mass = 50.0001
Maximum Injection Time (ms) = 25		Maximum Injection Time (ms) = 54		Maximum Injection Time (ms) = 54		Collision Energy (%) = 30
AGC Target = 10000		AGC Target = 50000		AGC Target = 50000		Is EThcD Active = False
Inject ions for all available parallelizable time = False		Inject ions for all available parallelizable time = False		Inject ions for all available parallelizable time = False		Detector Type = IonTrap
Microscans = 1		Microscans = 1		Microscans = 1		Orbitrap Resolution = 15K
Use ETD Internal Calibration = False		Use ETD Internal Calibration = True		Use ETD Internal Calibration = True		Ion Trap Scan Rate = Rapid
DataType = Centroid		DataType = Centroid		DataType = Centroid		Maximum Injection Time (ms) = 35
Polarity = Positive		Polarity = Positive		Polarity = Positive		AGC Target = 10000
Source Fragmentation = False		Source Fragmentation = False		Source Fragmentation = False		Inject ions for all available parallelizable time = True
Scan Description =		Scan Description =		Scan Description =		Microscans = 1
						Activation Q = 0.25
						Use ETD Internal Calibration = False
						DataType = Centroid
						Polarity = Positive
						Source Fragmentation = False
